# Variation in *Melitaea cinxia* gut microbiota is phylogenetically highly structured but only mildly driven by host plant microbiota, sex or parasitism

**DOI:** 10.1101/510446

**Authors:** G. Minard, G Tikhonov, O. Ovaskainen, M. Saastamoinen

**Affiliations:** Organismal and Evolutionary Biology Research Programme, University of Helsinki, Helsinki, Finland; Université de Lyon, Lyon, France; Ecologie microbienne, UMR CNRS 5557, UMR INRA 1418, VetAgro Sup, Université Lyon 1, Villeurbanne, France; Centre for Biodiversity Dynamics, Department of Biology, Norwegian University of Science and Technology. N-7491 Trondheim, Norway

**Keywords:** Microbiome, metabolome, insect, arthropod, microbial ecology, community modeling, joint species distribution model

## Abstract

**Originality-Significance Statement:** The factors contributing to the assembly of microbiota in animals are extremely complex, and thus a comprehensive understanding of the mechanisms shaping host-associated microbial communities in natural ecosystems requires extensive ecological studies and appropriate statistical methods. In this study, we investigated the bacterial microbiota associated with the caterpillars of the Glanville fritillary (*Melitaea cinxia*), which is a long-term-studied ecological model system. We assessed the structure of variation in both occurrence and abundance of gut microbial communities of individuals collected in the wild with joint-species modelling, with the aim to relate the microbial community structure with multiple potentially impacting covariates: host plant microbiota and metabolites, hosts’ sex, potential parasitoid infection, and family structure. These covariates exhibited substantial correlation with multiple microbial taxa’s occurrences, which correlations were consistent for phylogenetically related groups of taxa, but varied across the whole microbial community; on the contrary, only few correlations were found with taxa’s abundances. The dominating co-occurrence pattern of microbiota assembly, which effectively split caterpillar individuals into two distinct groups, was, however, unrelated to any of the considered covariates.

**Summary:** Understanding of what ecological factors shape intraspecific variation of insect microbiota is still relatively poor. In Lepidopteran caterpillars, microbiota is assumed to be mainly composed of transient bacterial symbionts acquired from the host plant. We sampled Glanville fritillary (*Melitaea cinxia*) caterpillars from natural populations to describe the microbiome and to identify potential factors that determine the structure of the microbial community, including the sex of the host, the impact of parasitoid infection, and the possible link between host plant and caterpillar microbiota. Our results demonstrate high variability of microbiota composition even among caterpillars that shared the same host plant individual. The observed variation in microbiota composition is partially attributed to the measured properties of the host or its plant microbial and chemical composition, and is aligned with microbial phylogenetic structure, with related taxa exhibiting similar patterns. However, the prevailing part of the observed variation was not associated with any of the assessed characteristics, although it followed a pronounced segregation structure: in some caterpillars the microbial communities were dominated by several related Enterobacteriaceae taxa, while in others these taxa were absent. Our results challenge previous findings that the host plant properties are the major drivers of microbiota communities of insect herbivores.
