## Supplementary material for "Variation in *Melitaea cinxia* gut microbiota is phylogenetically highly structured but only mildly driven by host plant microbiota, sex or parasitism": TableS1

### Sheet: Feuil1
Model	Prediction	R2 (mean ± sd)
Caterpillar model
presence-absence	P1	0.017±0.014
	P2	0.12±0.10
	P3	0.14±0.13
abundance	P1	0.22±0.17
	P2	0.36±0.22
	P3	0.42±0.23
Plant model
presence-absence	P1	0.024±0.020
	P2	0.075±0.077
	P3	0.083±0.093
abundance	P2	0.11±0.13
	P2	0.22±0.19
	P3	0.23±0.20
