## Supplementary material for "Variation in *Melitaea cinxia* gut microbiota is phylogenetically highly structured but only mildly driven by host plant microbiota, sex or parasitism": TableS3

### Sheet: Feuil1
Loci in the genome of Melitaea cinxia	Chromosome	Heterozygote proportion in males	Heterozygote proportion in females
FLN_F63_SN_8002	Z	0.368421	0.118421
Lap_270Y_7997	Z	0.447368	0.0921053
Pro_192Y_8003	Z	0.394737	0.0657895
TRII_F37_S_8014	Z	0.0789474	0.0131579
Titin1_R60_7999	Z	0.223684	0.0131579
Titin2_408_8010	Z	0.223684	0.0789474
s1764_1570_8012	Z	0	0
s1819_9187_8007	Z	0.355263	0.0526316
s201_52818_7995	Z	0.394737	0.0263158
s2188_2563_8016	Z	0.0789474	0.0394737
s2308_1932_8013	Z	0	0
s2359_7598_8004	Z	0	0.0394737
s2428_5353_8015	Z	0.539474	0.0657895
s2873_4167_8017	Z	0.486842	0.118421
s31_204583_8008	Z	0.25	0.0921053
s3244_5005_8005	Z	0.368421	0.0789474
s4085_2312_8000	Z	0	0
s4145_1014_8006	Z	0.5	0.0789474
s523_12581_8011	Z	0.25	0.0263158
s734_29234_8009	Z	0.276316	0.0657895
snp_koe303_7998	Z	0.421053	0.0657895
snp_koe532_7996	Z	0.381579	0.0394737
w_scaffold_8001	W, Z (pseudo autosomal)	0.0526316	0.171053
